# Untangling a History of Hybridization: A Comparison of Phylogenetic Network Methods in Reconstructing Reticulate Evolution in New Zealand Cicadas

**DOI:** 10.1101/2025.03.04.641558

**Authors:** Mark Stukel, Chris Simon

## Abstract

Rapid species radiations make hybridization among species more likely. Detecting and reconstructing hybridization is therefore critical for understanding species relationships in many cases. We explored the relative performace of two phylogenetic network methods, SNaQ and PhyNEST, in evaluating the likelihood of proposed past hybridization hypotheses. We used a phylogenomic dataset of over 500 nuclear AHE genes along with mitochondrial genomes to investigate hybridization in a radiation of New Zealand cicada genera *Kikihia* and *Maoricicada*. We generated hypotheses for the existence of hybridization events based on patterns of mito-nuclear discordance and hybrid mating signals observed in a previous study. We used the D-statistic to test for the signal from hypothesized hybridization and compared SNaQ and PhyNEST results in reconstructing our hypothesized hybridization events. We found that New Zealand cicadas have an extensive history of reticulate evolution matching predictions based on patterns of mito-nuclear discordance. We also found differences in the biological plausibility of networks inferred between the two network programs, and suggest areas of improvement for network method developers.
