## Supplemental Table 1 for "Untangling a History of Hybridization: A Comparison of Phylogenetic Network Methods in Reconstructing Reticulate Evolution in New Zealand Cicadas"

outgroup	taxa1	taxa2	taxa3	ABAB	ABBA	Dstat	Zscore	Pvalue	significance
K._scutellaris_14.NZ.WN.NEV.03	K._subalpina_01.NZ.WN.RIM.01	K._tasmani_02.NZ.NN.COR.21	K._muta_muta_01.NZ.WI.FER.03	1359	10103	0.7628686093177456	81.67327053494532	0.0	*
K._scutellaris_14.NZ.WN.NEV.03	K._subalpina_01.NZ.WN.RIM.01	K._tasmani_02.NZ.NN.COR.21	K._muta_muta_12.NZ.NC.BAL.01	2665	9121	0.5477685389445104	59.467585182397976	0.0	*
K._scutellaris_14.NZ.WN.NEV.03	K._flemingi_11.NZ.NN.LGU.02	K._tasmani_02.NZ.NN.COR.21	K._muta_muta_01.NZ.WI.FER.03	1480	9169	0.7220396281340971	74.51015166219346	0.0	*
K._scutellaris_14.NZ.WN.NEV.03	K._flemingi_11.NZ.NN.LGU.02	K._tasmani_02.NZ.NN.COR.21	K._muta_muta_12.NZ.NC.BAL.01	3340	8737	0.446882503933096	49.110333675581145	0.0	*
K._scutellaris_14.NZ.WN.NEV.03	K._subalpina_01.NZ.WN.RIM.01	K._westlandica_north_11.NZ.NN.KOB.10	K._muta_muta_01.NZ.WI.FER.03	4369	9501	0.37000720980533525	43.57610584622013	0.0	*
K._scutellaris_14.NZ.WN.NEV.03	K._subalpina_01.NZ.WN.RIM.01	K._westlandica_north_11.NZ.NN.KOB.10	K._muta_muta_12.NZ.NC.BAL.01	4304	8117	0.3069801143225183	34.21279257692599	0.0	*
K._scutellaris_14.NZ.WN.NEV.03	K._subalpina_01.NZ.WN.RIM.01	K._westlandica_north_12.NZ.BR.MMK.17	K._muta_muta_01.NZ.WI.FER.03	1050	9713	0.8048871132583852	83.50291648893105	0.0	*
K._scutellaris_14.NZ.WN.NEV.03	K._subalpina_01.NZ.WN.RIM.01	K._westlandica_north_12.NZ.BR.MMK.17	K._muta_muta_12.NZ.NC.BAL.01	2038	8683	0.6198115847402295	64.17669343771792	0.0	*
K._scutellaris_14.NZ.WN.NEV.03	K._flemingi_11.NZ.NN.LGU.02	K._westlandica_north_11.NZ.NN.KOB.10	K._muta_muta_01.NZ.WI.FER.03	4948	6967	0.16945027276542174	18.496488875280804	0.0	*
K._scutellaris_14.NZ.WN.NEV.03	K._flemingi_11.NZ.NN.LGU.02	K._westlandica_north_11.NZ.NN.KOB.10	K._muta_muta_12.NZ.NC.BAL.01	5091	5870	0.07107015783231457	7.440675570898993	5.007105841059456e-14	*
K._scutellaris_14.NZ.WN.NEV.03	K._flemingi_11.NZ.NN.LGU.02	K._westlandica_north_12.NZ.BR.MMK.17	K._muta_muta_01.NZ.WI.FER.03	1714	7240	0.6171543444270717	58.398586518031394	0.0	*
K._scutellaris_14.NZ.WN.NEV.03	K._flemingi_11.NZ.NN.LGU.02	K._westlandica_north_12.NZ.BR.MMK.17	K._muta_muta_12.NZ.NC.BAL.01	3102	6627	0.36231884057971014	35.73757004950782	0.0	*
K._scutellaris_14.NZ.WN.NEV.03	K._flemingi_11.NZ.NN.LGU.02	K._westlandica_south_11.NZ.WD.OKT.33	K._muta_muta_01.NZ.WI.FER.03	4803	6395	0.14216824432934452	15.044329329428962	0.0	*
K._scutellaris_14.NZ.WN.NEV.03	K._flemingi_11.NZ.NN.LGU.02	K._westlandica_south_11.NZ.WD.OKT.33	K._muta_muta_12.NZ.NC.BAL.01	4792	5314	0.051652483673065505	5.19255201970478	1.0371544290066481e-7	*
K._scutellaris_14.NZ.WN.NEV.03	K._subalpina_01.NZ.WN.RIM.01	K._westlandica_south_11.NZ.WD.OKT.33	K._muta_muta_01.NZ.WI.FER.03	4481	9293	0.34935385508929867	41.00110670079169	0.0	*
K._scutellaris_14.NZ.WN.NEV.03	K._subalpina_01.NZ.WN.RIM.01	K._westlandica_south_11.NZ.WD.OKT.33	K._muta_muta_12.NZ.NC.BAL.01	4549	8093	0.28033538996994145	31.519971796520892	0.0	*
K._scutellaris_14.NZ.WN.NEV.03	K._subalpina_01.NZ.WN.RIM.01	K._angusta_08.NZ.SC.IDN.12	K._muta_muta_01.NZ.WI.FER.03	3113	9575	0.5093001261034048	57.36808707705184	0.0	*
K._scutellaris_14.NZ.WN.NEV.03	K._subalpina_01.NZ.WN.RIM.01	K._angusta_08.NZ.SC.IDN.12	K._muta_muta_12.NZ.NC.BAL.01	4198	8541	0.34092157940183687	38.47885678320209	0.0	*
K._scutellaris_14.NZ.WN.NEV.03	K._flemingi_11.NZ.NN.LGU.02	K._angusta_08.NZ.SC.IDN.12	K._muta_muta_01.NZ.WI.FER.03	3394	9279	0.46437307661958493	52.27652968499589	0.0	*
K._scutellaris_14.NZ.WN.NEV.03	K._flemingi_11.NZ.NN.LGU.02	K._angusta_08.NZ.SC.IDN.12	K._muta_muta_12.NZ.NC.BAL.01	5091	8855	0.2698981786892299	31.873135154644913	0.0	*
K._scutellaris_14.NZ.WN.NEV.03	K._subalpina_01.NZ.WN.RIM.01	K._murihikua_08.NZ.OL.RSC.01	K._muta_muta_01.NZ.WI.FER.03	2058	9736	0.6510089876208242	70.69969594667779	0.0	*
K._scutellaris_14.NZ.WN.NEV.03	K._subalpina_01.NZ.WN.RIM.01	K._murihikua_08.NZ.OL.RSC.01	K._muta_muta_12.NZ.NC.BAL.01	2829	8254	0.48948840566633584	51.53129729339125	0.0	*
K._scutellaris_14.NZ.WN.NEV.03	K._flemingi_11.NZ.NN.LGU.02	K._murihikua_08.NZ.OL.RSC.01	K._muta_muta_01.NZ.WI.FER.03	2082	9520	0.6410963626960868	69.05414358120368	0.0	*
K._scutellaris_14.NZ.WN.NEV.03	K._flemingi_11.NZ.NN.LGU.02	K._murihikua_08.NZ.OL.RSC.01	K._muta_muta_12.NZ.NC.BAL.01	3370	8735	0.44320528707145807	48.76265338492536	0.0	*
K._scutellaris_14.NZ.WN.NEV.03	K._muta_muta_01.NZ.WI.FER.03	K._murihikua_08.NZ.OL.RSC.01	K._rosea_11.NZ.MC.CHZ.02	2931	4188	0.17656974294142436	14.897924918503598	0.0	*
K._scutellaris_14.NZ.WN.NEV.03	K._muta_muta_12.NZ.NC.BAL.01	K._murihikua_08.NZ.OL.RSC.01	K._rosea_11.NZ.MC.CHZ.02	3169	4103	0.12843784378437845	10.952668446301544	0.0	*
K._scutellaris_14.NZ.WN.NEV.03	K._rosea_11.NZ.MC.CHZ.02	K._angusta_08.NZ.SC.IDN.12	K._muta_muta_01.NZ.WI.FER.03	3971	5479	0.15957671957671957	15.512630116188973	0.0	*
K._scutellaris_14.NZ.WN.NEV.03	K._rosea_11.NZ.MC.CHZ.02	K._angusta_08.NZ.SC.IDN.12	K._muta_muta_12.NZ.NC.BAL.01	4546	5079	0.05537662337662338	5.4328390607250885	2.773221430274475e-8	*
K._scutellaris_14.NZ.WN.NEV.03	K._rosea_11.NZ.MC.CHZ.02	K._murihikua_08.NZ.OL.RSC.01	K._muta_muta_01.NZ.WI.FER.03	2931	5940	0.3391951301995266	31.947427858442303	0.0	*
K._scutellaris_14.NZ.WN.NEV.03	K._rosea_11.NZ.MC.CHZ.02	K._murihikua_08.NZ.OL.RSC.01	K._muta_muta_12.NZ.NC.BAL.01	3169	5735	0.2881850853548967	27.193435403064925	0.0	*
K._scutellaris_14.NZ.WN.NEV.03	K._tuta_02.NZ.NN.TTA.35	K._muta_tuta_12.NZ.NC.WAI.14	K._muta_muta_01.NZ.WI.FER.03	2416	5565	0.39456208495176043	35.248773106493985	0.0	*
K._scutellaris_14.NZ.WN.NEV.03	K._tuta_08.NZ.NN.BES.17	K._muta_tuta_12.NZ.NC.WAI.14	K._muta_muta_01.NZ.WI.FER.03	2681	4935	0.2959558823529412	25.827980153769854	0.0	*
K._scutellaris_14.NZ.WN.NEV.03	K._tuta_05.NZ.MB.TFL.03	K._muta_tuta_12.NZ.NC.WAI.14	K._muta_muta_01.NZ.WI.FER.03	2684	6792	0.4335162515829464	42.200530346226024	0.0	*
K._scutellaris_14.NZ.WN.NEV.03	K._tuta_08.NZ.NN.BES.17	K._muta_tuta_12.NZ.NC.WAI.14	K._muta_muta_12.NZ.NC.BAL.01	2712	4904	0.28781512605042014	25.117538818572985	0.0	*
K._scutellaris_14.NZ.WN.NEV.03	K._tuta_05.NZ.MB.TFL.03	K._muta_tuta_12.NZ.NC.WAI.14	K._muta_muta_12.NZ.NC.BAL.01	2771	6923	0.42830616876418404	42.170217129022376	0.0	*
K._scutellaris_14.NZ.WN.NEV.03	K._tuta_02.NZ.NN.TTA.35	K._muta_tuta_12.NZ.NC.WAI.14	K._muta_muta_12.NZ.NC.BAL.01	3139	5849	0.3015131286159324	28.584971200775712	0.0	*
R._leptomera_06.NZ.HB.POR.12	M._clamitans_02.NZ.CO.AWT.14	M._campbelli_01.NZ.TO.MAN.04	M._iolanthe_02.NZ.TO.TAS.03	4107	3371	-0.098422037978069	-8.511088059223614	1.0
R._leptomera_06.NZ.HB.POR.12	M._clamitans_02.NZ.CO.AWT.14	M._campbelli_01.NZ.TO.MAN.04	M._iolanthe_02.NZ.WA.BUL.02	5491	2997	-0.29382657869934026	-27.070343316555014	1.0
R._leptomera_06.NZ.HB.POR.12	M._clamitans_02.NZ.CO.AWT.14	M._campbelli_02.NZ.OL.FRL.04	M._iolanthe_02.NZ.TO.TAS.03	1887	2498	0.13933865450399088	9.226912696126394	0.0	*
R._leptomera_06.NZ.HB.POR.12	M._clamitans_02.NZ.CO.AWT.14	M._campbelli_02.NZ.OL.FRL.04	M._iolanthe_02.NZ.WA.BUL.02	3337	2185	-0.20862006519377038	-15.50259059329193	1.0
R._leptomera_06.NZ.HB.POR.12	M._clamitans_02.NZ.CO.AWT.14	M._campbelli_04.NZ.MB.ISF.03	M._iolanthe_02.NZ.TO.TAS.03	3471	2969	-0.07795031055900621	-6.255482067804296	0.999999999801855
R._leptomera_06.NZ.HB.POR.12	M._clamitans_02.NZ.CO.AWT.14	M._campbelli_04.NZ.MB.ISF.03	M._iolanthe_02.NZ.WA.BUL.02	5064	2606	-0.32046936114732727	-28.066237540862694	1.0
R._leptomera_06.NZ.HB.POR.12	M._clamitans_02.NZ.CO.AWT.14	M._campbelli_06.NZ.SC.BOU.05	M._iolanthe_02.NZ.TO.TAS.03	1957	4320	0.37645371992990284	29.825494802171523	0.0	*
R._leptomera_06.NZ.HB.POR.12	M._clamitans_02.NZ.CO.AWT.14	M._campbelli_06.NZ.SC.BOU.05	M._iolanthe_02.NZ.WA.BUL.02	2406	2941	0.10005610622779129	7.316421039816417	1.2734258092450546e-13	*
R._leptomera_06.NZ.HB.POR.12	M._clamitans_02.NZ.CO.AWT.14	M._iolanthe_02.NZ.TO.TAS.03	M._campbelli_01.NZ.TO.MAN.04	3371	4107	0.098422037978069	8.511088059223614	0.0	*
R._leptomera_06.NZ.HB.POR.12	M._clamitans_02.NZ.CO.AWT.14	M._iolanthe_02.NZ.TO.TAS.03	M._campbelli_02.NZ.OL.FRL.04	2498	1887	-0.13933865450399088	-9.226912696126394	1.0
R._leptomera_06.NZ.HB.POR.12	M._clamitans_02.NZ.CO.AWT.14	M._iolanthe_02.NZ.TO.TAS.03	M._campbelli_04.NZ.MB.ISF.03	2969	3471	0.07795031055900621	6.255482067804296	1.9814494489622803e-10	*
R._leptomera_06.NZ.HB.POR.12	M._clamitans_02.NZ.CO.AWT.14	M._iolanthe_02.NZ.TO.TAS.03	M._campbelli_06.NZ.SC.BOU.05	4320	1957	-0.37645371992990284	-29.825494802171523	1.0
R._leptomera_06.NZ.HB.POR.12	M._clamitans_02.NZ.CO.AWT.14	M._iolanthe_02.NZ.WA.BUL.02	M._campbelli_01.NZ.TO.MAN.04	2997	5491	0.29382657869934026	27.070343316555014	0.0	*
R._leptomera_06.NZ.HB.POR.12	M._clamitans_02.NZ.CO.AWT.14	M._iolanthe_02.NZ.WA.BUL.02	M._campbelli_02.NZ.OL.FRL.04	2185	3337	0.20862006519377038	15.50259059329193	0.0	*
R._leptomera_06.NZ.HB.POR.12	M._clamitans_02.NZ.CO.AWT.14	M._iolanthe_02.NZ.WA.BUL.02	M._campbelli_04.NZ.MB.ISF.03	2606	5064	0.32046936114732727	28.066237540862694	0.0	*
R._leptomera_06.NZ.HB.POR.12	M._clamitans_02.NZ.CO.AWT.14	M._iolanthe_02.NZ.WA.BUL.02	M._campbelli_06.NZ.SC.BOU.05	2941	2406	-0.10005610622779129	-7.316421039816417	0.9999999999998727
R._leptomera_06.NZ.HB.POR.12	M._clamitans_03.NZ.MK.STH.02	M._campbelli_01.NZ.TO.MAN.04	M._iolanthe_02.NZ.TO.TAS.03	6240	4588	-0.15256741780568894	-15.87581097818307	1.0
R._leptomera_06.NZ.HB.POR.12	M._clamitans_03.NZ.MK.STH.02	M._campbelli_01.NZ.TO.MAN.04	M._iolanthe_02.NZ.WA.BUL.02	5323	4605	-0.07232070910556003	-7.20598842198571	0.9999999999997119
R._leptomera_06.NZ.HB.POR.12	M._clamitans_03.NZ.MK.STH.02	M._campbelli_02.NZ.OL.FRL.04	M._iolanthe_02.NZ.TO.TAS.03	5469	4032	-0.15124723713293337	-14.742533017091237	1.0
R._leptomera_06.NZ.HB.POR.12	M._clamitans_03.NZ.MK.STH.02	M._campbelli_02.NZ.OL.FRL.04	M._iolanthe_02.NZ.WA.BUL.02	4391	4275	-0.013385645049619201	-1.246087808204473	0.8936339198771532
R._leptomera_06.NZ.HB.POR.12	M._clamitans_03.NZ.MK.STH.02	M._campbelli_04.NZ.MB.ISF.03	M._iolanthe_02.NZ.TO.TAS.03	5345	6249	0.07797136449887873	8.395600842523802	0.0	*
R._leptomera_06.NZ.HB.POR.12	M._clamitans_03.NZ.MK.STH.02	M._campbelli_04.NZ.MB.ISF.03	M._iolanthe_02.NZ.WA.BUL.02	4758	6633	0.1646036344482486	17.56792004166874	0.0	*
R._leptomera_06.NZ.HB.POR.12	M._clamitans_03.NZ.MK.STH.02	M._campbelli_06.NZ.SC.BOU.05	M._iolanthe_02.NZ.TO.TAS.03	5551	3604	-0.21267067176406335	-20.34870506751305	1.0
R._leptomera_06.NZ.HB.POR.12	M._clamitans_03.NZ.MK.STH.02	M._campbelli_06.NZ.SC.BOU.05	M._iolanthe_02.NZ.WA.BUL.02	3528	2651	-0.14193235151318984	-11.15682178207878	1.0
R._leptomera_06.NZ.HB.POR.12	M._clamitans_03.NZ.MK.STH.02	M._iolanthe_02.NZ.TO.TAS.03	M._campbelli_01.NZ.TO.MAN.04	4588	6240	0.15256741780568894	15.87581097818307	0.0	*
R._leptomera_06.NZ.HB.POR.12	M._clamitans_03.NZ.MK.STH.02	M._iolanthe_02.NZ.TO.TAS.03	M._campbelli_02.NZ.OL.FRL.04	4032	5469	0.15124723713293337	14.742533017091237	0.0	*
R._leptomera_06.NZ.HB.POR.12	M._clamitans_03.NZ.MK.STH.02	M._iolanthe_02.NZ.TO.TAS.03	M._campbelli_04.NZ.MB.ISF.03	6249	5345	-0.07797136449887873	-8.395600842523802	1.0
R._leptomera_06.NZ.HB.POR.12	M._clamitans_03.NZ.MK.STH.02	M._iolanthe_02.NZ.TO.TAS.03	M._campbelli_06.NZ.SC.BOU.05	3604	5551	0.21267067176406335	20.34870506751305	0.0	*
R._leptomera_06.NZ.HB.POR.12	M._clamitans_03.NZ.MK.STH.02	M._iolanthe_02.NZ.WA.BUL.02	M._campbelli_01.NZ.TO.MAN.04	4605	5323	0.07232070910556003	7.20598842198571	2.881028748902281e-13	*
R._leptomera_06.NZ.HB.POR.12	M._clamitans_03.NZ.MK.STH.02	M._iolanthe_02.NZ.WA.BUL.02	M._campbelli_02.NZ.OL.FRL.04	4275	4391	0.013385645049619201	1.246087808204473	0.10636608012284676
R._leptomera_06.NZ.HB.POR.12	M._clamitans_03.NZ.MK.STH.02	M._iolanthe_02.NZ.WA.BUL.02	M._campbelli_04.NZ.MB.ISF.03	6633	4758	-0.1646036344482486	-17.56792004166874	1.0
R._leptomera_06.NZ.HB.POR.12	M._clamitans_03.NZ.MK.STH.02	M._iolanthe_02.NZ.WA.BUL.02	M._campbelli_06.NZ.SC.BOU.05	2651	3528	0.14193235151318984	11.15682178207878	0.0	*
R._leptomera_06.NZ.HB.POR.12	M._clamitans_03.NZ.SC.HPS.03	M._campbelli_01.NZ.TO.MAN.04	M._iolanthe_02.NZ.TO.TAS.03	4251	3114	-0.15437881873727088	-13.248725104864883	1.0
R._leptomera_06.NZ.HB.POR.12	M._clamitans_03.NZ.SC.HPS.03	M._campbelli_01.NZ.TO.MAN.04	M._iolanthe_02.NZ.WA.BUL.02	6027	3066	-0.325635103926097	-31.05165925880891	1.0
R._leptomera_06.NZ.HB.POR.12	M._clamitans_03.NZ.SC.HPS.03	M._campbelli_02.NZ.OL.FRL.04	M._iolanthe_02.NZ.TO.TAS.03	2301	2740	0.08708589565562389	6.183098591549296	3.142771598518834e-10	*
R._leptomera_06.NZ.HB.POR.12	M._clamitans_03.NZ.SC.HPS.03	M._campbelli_02.NZ.OL.FRL.04	M._iolanthe_02.NZ.WA.BUL.02	3612	2445	-0.19266963843486876	-14.99484805036356	1.0
R._leptomera_06.NZ.HB.POR.12	M._clamitans_03.NZ.SC.HPS.03	M._campbelli_04.NZ.MB.ISF.03	M._iolanthe_02.NZ.TO.TAS.03	3443	3147	-0.044916540212443096	-3.646271507016881	0.9998669635752435
R._leptomera_06.NZ.HB.POR.12	M._clamitans_03.NZ.SC.HPS.03	M._campbelli_04.NZ.MB.ISF.03	M._iolanthe_02.NZ.WA.BUL.02	4925	2767	-0.28055122204888194	-24.60547778811635	1.0
R._leptomera_06.NZ.HB.POR.12	M._clamitans_03.NZ.SC.HPS.03	M._campbelli_06.NZ.SC.BOU.05	M._iolanthe_02.NZ.TO.TAS.03	2253	3464	0.21182438341787652	16.016220787659257	0.0	*
R._leptomera_06.NZ.HB.POR.12	M._clamitans_03.NZ.SC.HPS.03	M._campbelli_06.NZ.SC.BOU.05	M._iolanthe_02.NZ.WA.BUL.02	2925	2378	-0.10314916085234772	-7.511497253293394	0.9999999999999708
R._leptomera_06.NZ.HB.POR.12	M._clamitans_03.NZ.SC.HPS.03	M._iolanthe_02.NZ.TO.TAS.03	M._campbelli_01.NZ.TO.MAN.04	3114	4251	0.15437881873727088	13.248725104864883	0.0	*
R._leptomera_06.NZ.HB.POR.12	M._clamitans_03.NZ.SC.HPS.03	M._iolanthe_02.NZ.TO.TAS.03	M._campbelli_02.NZ.OL.FRL.04	2740	2301	-0.08708589565562389	-6.183098591549296	0.9999999996857228
R._leptomera_06.NZ.HB.POR.12	M._clamitans_03.NZ.SC.HPS.03	M._iolanthe_02.NZ.TO.TAS.03	M._campbelli_04.NZ.MB.ISF.03	3147	3443	0.044916540212443096	3.646271507016881	0.00013303642475648303	*
R._leptomera_06.NZ.HB.POR.12	M._clamitans_03.NZ.SC.HPS.03	M._iolanthe_02.NZ.TO.TAS.03	M._campbelli_06.NZ.SC.BOU.05	3464	2253	-0.21182438341787652	-16.016220787659257	1.0
R._leptomera_06.NZ.HB.POR.12	M._clamitans_03.NZ.SC.HPS.03	M._iolanthe_02.NZ.WA.BUL.02	M._campbelli_01.NZ.TO.MAN.04	3066	6027	0.325635103926097	31.05165925880891	0.0	*
R._leptomera_06.NZ.HB.POR.12	M._clamitans_03.NZ.SC.HPS.03	M._iolanthe_02.NZ.WA.BUL.02	M._campbelli_02.NZ.OL.FRL.04	2445	3612	0.19266963843486876	14.99484805036356	0.0	*
R._leptomera_06.NZ.HB.POR.12	M._clamitans_03.NZ.SC.HPS.03	M._iolanthe_02.NZ.WA.BUL.02	M._campbelli_04.NZ.MB.ISF.03	2767	4925	0.28055122204888194	24.60547778811635	0.0	*
R._leptomera_06.NZ.HB.POR.12	M._clamitans_03.NZ.SC.HPS.03	M._iolanthe_02.NZ.WA.BUL.02	M._campbelli_06.NZ.SC.BOU.05	2378	2925	0.10314916085234772	7.511497253293394	2.919886554764162e-14	*
R._leptomera_06.NZ.HB.POR.12	M._myersi_02.NZ.WN.ORO.03	M._iolanthe_02.NZ.TO.TAS.03	M._campbelli_01.NZ.TO.MAN.04	2116	4789	0.38711078928312814	32.16748575431101	0.0	*
R._leptomera_06.NZ.HB.POR.12	M._myersi_02.NZ.WN.ORO.03	M._iolanthe_02.NZ.TO.TAS.03	M._campbelli_02.NZ.OL.FRL.04	2436	2769	0.06397694524495677	4.615660599152694	1.959234414150579e-6	*
R._leptomera_06.NZ.HB.POR.12	M._myersi_02.NZ.WN.ORO.03	M._iolanthe_02.NZ.TO.TAS.03	M._campbelli_04.NZ.MB.ISF.03	3120	3735	0.08971553610503283	7.427991296750097	5.517808432387028e-14	*
R._leptomera_06.NZ.HB.POR.12	M._myersi_02.NZ.WN.ORO.03	M._iolanthe_02.NZ.TO.TAS.03	M._campbelli_06.NZ.SC.BOU.05	3032	2593	-0.07804444444444444	-5.853333333333333	0.9999999975909146
R._leptomera_06.NZ.HB.POR.12	M._myersi_02.NZ.WN.ORO.03	M._iolanthe_02.NZ.WA.BUL.02	M._campbelli_01.NZ.TO.MAN.04	2125	7031	0.5358235037134119	51.27133808686876	0.0	*
R._leptomera_06.NZ.HB.POR.12	M._myersi_02.NZ.WN.ORO.03	M._iolanthe_02.NZ.WA.BUL.02	M._campbelli_02.NZ.OL.FRL.04	2603	4934	0.309274247047897	26.849921226488693	0.0	*
R._leptomera_06.NZ.HB.POR.12	M._myersi_02.NZ.WN.ORO.03	M._iolanthe_02.NZ.WA.BUL.02	M._campbelli_04.NZ.MB.ISF.03	3187	5992	0.30558884410066456	29.27758029110951	0.0	*
R._leptomera_06.NZ.HB.POR.12	M._myersi_02.NZ.WN.ORO.03	M._iolanthe_02.NZ.WA.BUL.02	M._campbelli_06.NZ.SC.BOU.05	1897	3867	0.3417765440666204	25.948020961361237	0.0	*
R._leptomera_06.NZ.HB.POR.12	M._hamiltoni_17.NZ.WA.THR.01	M._cassiope_14.NZ.NN.STE.04	M._myersi_02.NZ.WN.ORO.03	2746	2947	0.03530651677498683	2.663946296713271	0.003861494546180455	*
R._leptomera_06.NZ.HB.POR.12	M._hamiltoni_02.NZ.BR.MRV.02	M._cassiope_14.NZ.NN.STE.04	M._myersi_02.NZ.WN.ORO.03	3678	3129	-0.08065226972234464	-6.654178843220793	0.9999999999857557
R._leptomera_06.NZ.HB.POR.12	M._hamiltoni_17.NZ.WA.THR.01	M._cassiope_01.NZ.TO.BRR.01	M._myersi_02.NZ.WN.ORO.03	1591	2959	0.30065934065934063	20.28058130384773	0.0	*
R._leptomera_06.NZ.HB.POR.12	M._hamiltoni_02.NZ.BR.MRV.02	M._cassiope_01.NZ.TO.BRR.01	M._myersi_02.NZ.WN.ORO.03	2983	3366	0.06032446054496771	4.8066899617847865	7.67248383937158e-7	*
R._leptomera_06.NZ.HB.POR.12	M._hamiltoni_02.NZ.BR.MRV.02	M._myersi_02.NZ.WN.ORO.03	M._phaeoptera_02.NZ.CO.AWT.13	1913	2842	0.1953732912723449	13.472259928906078	0.0	*
R._leptomera_06.NZ.HB.POR.12	M._hamiltoni_02.NZ.BR.MRV.02	M._myersi_02.NZ.WN.ORO.03	M._phaeoptera_03.NZ.MK.RHS.02	3268	3696	0.061458931648477884	5.128783749150332	1.458100479245772e-7	*
R._leptomera_06.NZ.HB.POR.12	M._hamiltoni_17.NZ.WA.THR.01	M._myersi_02.NZ.WN.ORO.03	M._phaeoptera_02.NZ.CO.AWT.13	1671	2087	0.11069717935071846	6.786016991571631	5.763611810039038e-12	*
R._leptomera_06.NZ.HB.POR.12	M._hamiltoni_17.NZ.WA.THR.01	M._myersi_02.NZ.WN.ORO.03	M._phaeoptera_03.NZ.MK.RHS.02	1674	3529	0.35652508168364405	25.716804360634697	0.0	*
K._scutellaris_14.NZ.WN.NEV.03	K._murihikua_08.NZ.OL.RSC.01	K._angusta_08.NZ.SC.IDN.12	K._muta_muta_01.NZ.WI.FER.03	3381	10005	0.4948453608247423	57.25256038032791	0.0	*
K._scutellaris_14.NZ.WN.NEV.03	K._murihikua_08.NZ.OL.RSC.01	K._angusta_08.NZ.SC.IDN.12	K._muta_muta_12.NZ.NC.BAL.01	3431	9202	0.4568194411462044	51.34496075424292	0.0	*
R._leptomera_06.NZ.HB.POR.12	M._hamiltoni_02.NZ.BR.MRV.02	M._lindsayi_02.NZ.NC.NCH.01	M._phaeoptera_02.NZ.CO.AWT.13	3614	3619	0.0006912760956726117	0.05879098977192899	0.4765592925844213
R._leptomera_06.NZ.HB.POR.12	M._hamiltoni_02.NZ.BR.MRV.02	M._lindsayi_02.NZ.NC.NCH.01	M._phaeoptera_03.NZ.MK.RHS.02	5103	4369	-0.07749155405405406	-7.541803542633266	0.9999999999999768
R._leptomera_06.NZ.HB.POR.12	M._hamiltoni_02.NZ.BR.MRV.02	M._lindsayi_06.NZ.KA.CAM.04	M._phaeoptera_02.NZ.CO.AWT.13	1810	3082	0.26001635322976285	18.18628057927894	0.0	*
R._leptomera_06.NZ.HB.POR.12	M._hamiltoni_02.NZ.BR.MRV.02	M._lindsayi_06.NZ.KA.CAM.04	M._phaeoptera_03.NZ.MK.RHS.02	3593	4132	0.06977346278317152	6.132527736596831	4.3246806136210125e-10	*
R._leptomera_06.NZ.HB.POR.12	M._hamiltoni_17.NZ.WA.THR.01	M._lindsayi_02.NZ.NC.NCH.01	M._phaeoptera_02.NZ.CO.AWT.13	3055	1860	-0.24313326551373346	-17.04535867293239	1.0
R._leptomera_06.NZ.HB.POR.12	M._hamiltoni_17.NZ.WA.THR.01	M._lindsayi_02.NZ.NC.NCH.01	M._phaeoptera_03.NZ.MK.RHS.02	2924	3200	0.045068582625734814	3.5268865596589305	0.00021023843749401472	*
R._leptomera_06.NZ.HB.POR.12	M._hamiltoni_17.NZ.WA.THR.01	M._lindsayi_06.NZ.KA.CAM.04	M._phaeoptera_02.NZ.CO.AWT.13	1726	2198	0.12028542303771661	7.534900110406389	2.4424906541753444e-14	*
R._leptomera_06.NZ.HB.POR.12	M._hamiltoni_17.NZ.WA.THR.01	M._lindsayi_06.NZ.KA.CAM.04	M._phaeoptera_03.NZ.MK.RHS.02	1754	3645	0.3502500463048713	25.73563361494159	0.0	*
R._leptomera_06.NZ.HB.POR.12	M._phaeoptera_02.NZ.CO.AWT.13	M._mangu_awakino_17.NZ.CO.AWC.03	M._mangu_mangu_10.NZ.MC.HTL.01	1962	2471	0.11482066320775998	7.644849087637363	1.0436096431476471e-14	*
R._leptomera_06.NZ.HB.POR.12	M._phaeoptera_02.NZ.CO.AWT.13	M._mangu_awakino_17.NZ.CO.AWC.03	M._mangu_mangu_10.NZ.MC.HUT.06	2356	2736	0.07462686567164178	5.325242619376499	5.040918971133124e-8	*
R._leptomera_06.NZ.HB.POR.12	M._phaeoptera_03.NZ.MK.RHS.02	M._mangu_awakino_17.NZ.CO.AWC.03	M._mangu_mangu_10.NZ.MC.HTL.01	1694	1642	-0.015587529976019185	-0.900306369383777	0.816021383788136
R._leptomera_06.NZ.HB.POR.12	M._phaeoptera_03.NZ.MK.RHS.02	M._mangu_awakino_17.NZ.CO.AWC.03	M._mangu_mangu_10.NZ.MC.HUT.06	2261	2523	0.054765886287625416	3.7879628043788736	7.594379057007661e-5	*
R._leptomera_06.NZ.HB.POR.12	M._clamitans_02.NZ.CO.AWT.14	M._cassiomelans_12.NZ.MC.HUT.01	M._oromelaena_02.NZ.MK.LTM.30	1617	4558	0.4762753036437247	37.42626975823525	0.0	*
R._leptomera_06.NZ.HB.POR.12	M._clamitans_03.NZ.SC.HPS.03	M._cassiomelans_12.NZ.MC.HUT.01	M._oromelaena_02.NZ.MK.LTM.30	2516	3793	0.2024092566175305	16.077208112747265	0.0	*
R._leptomera_06.NZ.HB.POR.12	M._clamitans_03.NZ.MK.STH.02	M._cassiomelans_12.NZ.MC.HUT.01	M._oromelaena_02.NZ.MK.LTM.30	5568	2726	-0.34265734265734266	-31.206284108047335	1.0
R._leptomera_06.NZ.HB.POR.12	M._clamitans_02.NZ.CO.AWT.14	M._cassiomelans_12.NZ.MC.HUT.01	M._oromelaena_02.NZ.NC.TBS.01	1220	2409	0.3276384678974924	19.737328550999965	0.0	*
R._leptomera_06.NZ.HB.POR.12	M._clamitans_03.NZ.MK.STH.02	M._cassiomelans_12.NZ.MC.HUT.01	M._oromelaena_02.NZ.NC.TBS.01	1565	2352	0.20091907071738577	12.574709088268508	0.0	*
R._leptomera_06.NZ.HB.POR.12	M._clamitans_03.NZ.SC.HPS.03	M._cassiomelans_12.NZ.MC.HUT.01	M._oromelaena_02.NZ.NC.TBS.01	2138	2177	0.009038238702201622	0.5937097854893949	0.2763531184909849
R._leptomera_06.NZ.HB.POR.12	M._clamitans_02.NZ.CO.AWT.14	M._cassiomelans_12.NZ.MC.HUT.03	M._oromelaena_02.NZ.MK.LTM.30	2699	2951	0.04460176991150443	3.352558130398206	0.00040034212623230037	*
R._leptomera_06.NZ.HB.POR.12	M._clamitans_03.NZ.SC.HPS.03	M._cassiomelans_12.NZ.MC.HUT.03	M._oromelaena_02.NZ.MK.LTM.30	3964	3502	-0.06188052504687919	-5.3468497801657175	0.9999999552508825
R._leptomera_06.NZ.HB.POR.12	M._clamitans_03.NZ.MK.STH.02	M._cassiomelans_12.NZ.MC.HUT.03	M._oromelaena_02.NZ.MK.LTM.30	6533	2764	-0.4053995912659998	-39.08901456268184	1.0
R._leptomera_06.NZ.HB.POR.12	M._clamitans_03.NZ.MK.STH.02	M._cassiomelans_12.NZ.MC.HUT.03	M._oromelaena_02.NZ.NC.TBS.01	2757	2526	-0.043725156161272004	-3.178130122140035	0.9992588589458783
R._leptomera_06.NZ.HB.POR.12	M._clamitans_02.NZ.CO.AWT.14	M._cassiomelans_12.NZ.MC.HUT.03	M._oromelaena_02.NZ.NC.TBS.01	3704	2325	-0.22872781555813568	-17.75994531677024	1.0
R._leptomera_06.NZ.HB.POR.12	M._clamitans_03.NZ.SC.HPS.03	M._cassiomelans_12.NZ.MC.HUT.03	M._oromelaena_02.NZ.NC.TBS.01	4044	2468	-0.24201474201474202	-19.529854925606422	1.0
