## Supplemental Table 2 for "Untangling a History of Hybridization: A Comparison of Phylogenetic Network Methods in Reconstructing Reticulate Evolution in New Zealand Cicadas"

outgroup	taxa1	taxa2	taxa3	ABAB	ABBA	Dstat	Zscore	Pvalue	significance
K._scutellaris_14.NZ.WN.NEV.03	K._subalpina_01.NZ.WN.RIM.01	K._tasmani_02.NZ.NN.COR.21	K._muta_muta_01.NZ.WI.FER.03	1328	6359	0.6544815922986861	57.38202585178298	0.0	*
K._scutellaris_14.NZ.WN.NEV.03	K._subalpina_01.NZ.WN.RIM.01	K._tasmani_02.NZ.NN.COR.21	K._muta_muta_12.NZ.NC.BAL.01	2643	5986	0.3874145323907753	35.98786992560635	0.0	*
K._scutellaris_14.NZ.WN.NEV.03	K._flemingi_11.NZ.NN.LGU.02	K._tasmani_02.NZ.NN.COR.21	K._muta_muta_01.NZ.WI.FER.03	1437	5790	0.6023246160232462	51.20467804360448	0.0	*
K._scutellaris_14.NZ.WN.NEV.03	K._flemingi_11.NZ.NN.LGU.02	K._tasmani_02.NZ.NN.COR.21	K._muta_muta_12.NZ.NC.BAL.01	3296	5967	0.2883515059915794	27.75224085553288	0.0	*
K._scutellaris_14.NZ.WN.NEV.03	K._subalpina_01.NZ.WN.RIM.01	K._westlandica_north_11.NZ.NN.KOB.10	K._muta_muta_01.NZ.WI.FER.03	3041	9024	0.4958972233733941	54.46974469779547	0.0	*
K._scutellaris_14.NZ.WN.NEV.03	K._subalpina_01.NZ.WN.RIM.01	K._westlandica_north_11.NZ.NN.KOB.10	K._muta_muta_12.NZ.NC.BAL.01	3249	7764	0.4099700354126941	43.023420481039324	0.0	*
K._scutellaris_14.NZ.WN.NEV.03	K._subalpina_01.NZ.WN.RIM.01	K._westlandica_north_12.NZ.BR.MMK.17	K._muta_muta_01.NZ.WI.FER.03	1021	6540	0.7299299034519243	63.4703327323181	0.0	*
K._scutellaris_14.NZ.WN.NEV.03	K._subalpina_01.NZ.WN.RIM.01	K._westlandica_north_12.NZ.BR.MMK.17	K._muta_muta_12.NZ.NC.BAL.01	2017	5942	0.49315240608116595	43.99571790377532	0.0	*
K._scutellaris_14.NZ.WN.NEV.03	K._flemingi_11.NZ.NN.LGU.02	K._westlandica_north_11.NZ.NN.KOB.10	K._muta_muta_01.NZ.WI.FER.03	3817	6512	0.26091586794462196	26.517320077842637	0.0	*
K._scutellaris_14.NZ.WN.NEV.03	K._flemingi_11.NZ.NN.LGU.02	K._westlandica_north_11.NZ.NN.KOB.10	K._muta_muta_12.NZ.NC.BAL.01	4241	5520	0.13103165659256225	12.945635897161912	0.0	*
K._scutellaris_14.NZ.WN.NEV.03	K._flemingi_11.NZ.NN.LGU.02	K._westlandica_north_12.NZ.BR.MMK.17	K._muta_muta_01.NZ.WI.FER.03	1672	4354	0.4450713574510455	34.54969436454835	0.0	*
K._scutellaris_14.NZ.WN.NEV.03	K._flemingi_11.NZ.NN.LGU.02	K._westlandica_north_12.NZ.BR.MMK.17	K._muta_muta_12.NZ.NC.BAL.01	3059	4139	0.15004167824395664	12.729690196680876	0.0	*
K._scutellaris_14.NZ.WN.NEV.03	K._flemingi_11.NZ.NN.LGU.02	K._westlandica_south_11.NZ.WD.OKT.33	K._muta_muta_01.NZ.WI.FER.03	4123	5881	0.17572970811675329	17.576485054448522	0.0	*
K._scutellaris_14.NZ.WN.NEV.03	K._flemingi_11.NZ.NN.LGU.02	K._westlandica_south_11.NZ.WD.OKT.33	K._muta_muta_12.NZ.NC.BAL.01	4524	4946	0.044561774023231256	4.336481135414242	7.2390923231413495e-6	*
K._scutellaris_14.NZ.WN.NEV.03	K._subalpina_01.NZ.WN.RIM.01	K._westlandica_south_11.NZ.WD.OKT.33	K._muta_muta_01.NZ.WI.FER.03	3605	8739	0.4159105638366818	46.20914232852114	0.0	*
K._scutellaris_14.NZ.WN.NEV.03	K._subalpina_01.NZ.WN.RIM.01	K._westlandica_south_11.NZ.WD.OKT.33	K._muta_muta_12.NZ.NC.BAL.01	4072	7703	0.30836518046709127	33.46152970615671	0.0	*
K._scutellaris_14.NZ.WN.NEV.03	K._subalpina_01.NZ.WN.RIM.01	K._angusta_08.NZ.SC.IDN.12	K._muta_muta_01.NZ.WI.FER.03	3079	5903	0.3144065909596972	29.797386007336026	0.0	*
K._scutellaris_14.NZ.WN.NEV.03	K._subalpina_01.NZ.WN.RIM.01	K._angusta_08.NZ.SC.IDN.12	K._muta_muta_12.NZ.NC.BAL.01	4174	5440	0.13168296234657792	12.911647080476126	0.0	*
K._scutellaris_14.NZ.WN.NEV.03	K._flemingi_11.NZ.NN.LGU.02	K._angusta_08.NZ.SC.IDN.12	K._muta_muta_01.NZ.WI.FER.03	3352	5997	0.282917959140015	27.35540169555804	0.0	*
K._scutellaris_14.NZ.WN.NEV.03	K._flemingi_11.NZ.NN.LGU.02	K._angusta_08.NZ.SC.IDN.12	K._muta_muta_12.NZ.NC.BAL.01	5049	6113	0.09532341874216091	10.070954152495144	0.0	*
K._scutellaris_14.NZ.WN.NEV.03	K._subalpina_01.NZ.WN.RIM.01	K._murihikua_08.NZ.OL.RSC.01	K._muta_muta_01.NZ.WI.FER.03	2025	5762	0.4799024014382946	42.348497897504075	0.0	*
K._scutellaris_14.NZ.WN.NEV.03	K._subalpina_01.NZ.WN.RIM.01	K._murihikua_08.NZ.OL.RSC.01	K._muta_muta_12.NZ.NC.BAL.01	2805	5039	0.2848036715961244	25.22402430909354	0.0	*
K._scutellaris_14.NZ.WN.NEV.03	K._flemingi_11.NZ.NN.LGU.02	K._murihikua_08.NZ.OL.RSC.01	K._muta_muta_01.NZ.WI.FER.03	2041	5839	0.48197969543147207	42.78503106518366	0.0	*
K._scutellaris_14.NZ.WN.NEV.03	K._flemingi_11.NZ.NN.LGU.02	K._murihikua_08.NZ.OL.RSC.01	K._muta_muta_12.NZ.NC.BAL.01	3329	5809	0.271394178157146	25.943352941162445	0.0	*
K._scutellaris_14.NZ.WN.NEV.03	K._muta_muta_01.NZ.WI.FER.03	K._murihikua_08.NZ.OL.RSC.01	K._rosea_11.NZ.MC.CHZ.02	2424	3584	0.19307589880159787	14.965561887542128	0.0	*
K._scutellaris_14.NZ.WN.NEV.03	K._muta_muta_12.NZ.NC.BAL.01	K._murihikua_08.NZ.OL.RSC.01	K._rosea_11.NZ.MC.CHZ.02	2497	3599	0.1807742782152231	14.114292564389327	0.0	*
K._scutellaris_14.NZ.WN.NEV.03	K._rosea_11.NZ.MC.CHZ.02	K._angusta_08.NZ.SC.IDN.12	K._muta_muta_01.NZ.WI.FER.03	3469	3801	0.04566712517193948	3.893775231967545	4.934805234513284e-5	*
K._scutellaris_14.NZ.WN.NEV.03	K._rosea_11.NZ.MC.CHZ.02	K._angusta_08.NZ.SC.IDN.12	K._muta_muta_12.NZ.NC.BAL.01	3880	3710	-0.022397891963109356	-1.9513179222588488	0.9744903808083042
K._scutellaris_14.NZ.WN.NEV.03	K._rosea_11.NZ.MC.CHZ.02	K._murihikua_08.NZ.OL.RSC.01	K._muta_muta_01.NZ.WI.FER.03	2424	4483	0.2981033733893152	24.774883366195695	0.0	*
K._scutellaris_14.NZ.WN.NEV.03	K._rosea_11.NZ.MC.CHZ.02	K._murihikua_08.NZ.OL.RSC.01	K._muta_muta_12.NZ.NC.BAL.01	2497	4368	0.27254187909686817	22.58153794120853	0.0	*
K._scutellaris_14.NZ.WN.NEV.03	K._murihikua_08.NZ.OL.RSC.01	K._angusta_08.NZ.SC.IDN.12	K._muta_muta_01.NZ.WI.FER.03	3377	6205	0.29513671467334585	28.89025145436125	0.0	*
K._scutellaris_14.NZ.WN.NEV.03	K._murihikua_08.NZ.OL.RSC.01	K._angusta_08.NZ.SC.IDN.12	K._muta_muta_12.NZ.NC.BAL.01	3428	5965	0.27009475141062494	26.1769055529632	0.0	*
K._scutellaris_14.NZ.WN.NEV.03	K._tuta_05.NZ.MB.TFL.03	K._muta_tuta_12.NZ.NC.WAI.14	K._muta_muta_01.NZ.WI.FER.03	2267	3995	0.27595017566272756	21.836709998193253	0.0	*
K._scutellaris_14.NZ.WN.NEV.03	K._tuta_02.NZ.NN.TTA.35	K._muta_tuta_12.NZ.NC.WAI.14	K._muta_muta_01.NZ.WI.FER.03	2342	3572	0.20798106188704768	15.994271040627911	0.0	*
K._scutellaris_14.NZ.WN.NEV.03	K._tuta_08.NZ.NN.BES.17	K._muta_tuta_12.NZ.NC.WAI.14	K._muta_muta_01.NZ.WI.FER.03	2414	4935	0.3430398693699823	29.407541731360773	0.0	*
K._scutellaris_14.NZ.WN.NEV.03	K._tuta_05.NZ.MB.TFL.03	K._muta_tuta_12.NZ.NC.WAI.14	K._muta_muta_12.NZ.NC.BAL.01	2245	4684	0.3519988454322413	29.300600403562324	0.0	*
K._scutellaris_14.NZ.WN.NEV.03	K._tuta_08.NZ.NN.BES.17	K._muta_tuta_12.NZ.NC.WAI.14	K._muta_muta_12.NZ.NC.BAL.01	2314	4904	0.35882515932391246	30.4853598084217	0.0	*
K._scutellaris_14.NZ.WN.NEV.03	K._tuta_02.NZ.NN.TTA.35	K._muta_tuta_12.NZ.NC.WAI.14	K._muta_muta_12.NZ.NC.BAL.01	2767	4226	0.20863720863720864	17.447111147742696	0.0	*
R._leptomera_06.NZ.HB.POR.12	M._clamitans_02.NZ.CO.AWT.14	M._campbelli_01.NZ.TO.MAN.04	M._iolanthe_02.NZ.TO.TAS.03	3997	2635	-0.20536791314837152	-16.72456569564908	1.0
R._leptomera_06.NZ.HB.POR.12	M._clamitans_02.NZ.CO.AWT.14	M._campbelli_01.NZ.TO.MAN.04	M._iolanthe_02.NZ.WA.BUL.02	5264	2758	-0.31239092495637	-27.97948637735624	1.0
R._leptomera_06.NZ.HB.POR.12	M._clamitans_02.NZ.CO.AWT.14	M._campbelli_02.NZ.OL.FRL.04	M._iolanthe_02.NZ.TO.TAS.03	1611	2052	0.12039312039312039	7.286519477320162	1.5898393712632242e-13	*
R._leptomera_06.NZ.HB.POR.12	M._clamitans_02.NZ.CO.AWT.14	M._campbelli_02.NZ.OL.FRL.04	M._iolanthe_02.NZ.WA.BUL.02	2634	1941	-0.15147540983606558	-10.24560681543038	1.0
R._leptomera_06.NZ.HB.POR.12	M._clamitans_02.NZ.CO.AWT.14	M._campbelli_04.NZ.MB.ISF.03	M._iolanthe_02.NZ.TO.TAS.03	3156	2583	-0.09984317825405123	-7.563738568959887	0.9999999999999805
R._leptomera_06.NZ.HB.POR.12	M._clamitans_02.NZ.CO.AWT.14	M._campbelli_04.NZ.MB.ISF.03	M._iolanthe_02.NZ.WA.BUL.02	4271	2358	-0.28858047971036355	-23.495839156878937	1.0
R._leptomera_06.NZ.HB.POR.12	M._clamitans_02.NZ.CO.AWT.14	M._campbelli_06.NZ.SC.BOU.05	M._iolanthe_02.NZ.TO.TAS.03	1798	3452	0.315047619047619	22.827368703045074	0.0	*
R._leptomera_06.NZ.HB.POR.12	M._clamitans_02.NZ.CO.AWT.14	M._campbelli_06.NZ.SC.BOU.05	M._iolanthe_02.NZ.WA.BUL.02	2368	2809	0.08518446977013715	6.129139512903135	4.417781696020029e-10	*
R._leptomera_06.NZ.HB.POR.12	M._clamitans_02.NZ.CO.AWT.14	M._iolanthe_02.NZ.TO.TAS.03	M._campbelli_01.NZ.TO.MAN.04	2635	3997	0.20536791314837152	16.72456569564908	0.0	*
R._leptomera_06.NZ.HB.POR.12	M._clamitans_02.NZ.CO.AWT.14	M._iolanthe_02.NZ.TO.TAS.03	M._campbelli_02.NZ.OL.FRL.04	2052	1611	-0.12039312039312039	-7.286519477320162	0.999999999999841
R._leptomera_06.NZ.HB.POR.12	M._clamitans_02.NZ.CO.AWT.14	M._iolanthe_02.NZ.TO.TAS.03	M._campbelli_04.NZ.MB.ISF.03	2583	3156	0.09984317825405123	7.563738568959887	1.9539925233402755e-14	*
R._leptomera_06.NZ.HB.POR.12	M._clamitans_02.NZ.CO.AWT.14	M._iolanthe_02.NZ.TO.TAS.03	M._campbelli_06.NZ.SC.BOU.05	3452	1798	-0.315047619047619	-22.827368703045074	1.0
R._leptomera_06.NZ.HB.POR.12	M._clamitans_02.NZ.CO.AWT.14	M._iolanthe_02.NZ.WA.BUL.02	M._campbelli_01.NZ.TO.MAN.04	2758	5264	0.31239092495637	27.97948637735624	0.0	*
R._leptomera_06.NZ.HB.POR.12	M._clamitans_02.NZ.CO.AWT.14	M._iolanthe_02.NZ.WA.BUL.02	M._campbelli_02.NZ.OL.FRL.04	1941	2634	0.15147540983606558	10.24560681543038	0.0	*
R._leptomera_06.NZ.HB.POR.12	M._clamitans_02.NZ.CO.AWT.14	M._iolanthe_02.NZ.WA.BUL.02	M._campbelli_04.NZ.MB.ISF.03	2358	4271	0.28858047971036355	23.495839156878937	0.0	*
R._leptomera_06.NZ.HB.POR.12	M._clamitans_02.NZ.CO.AWT.14	M._iolanthe_02.NZ.WA.BUL.02	M._campbelli_06.NZ.SC.BOU.05	2809	2368	-0.08518446977013715	-6.129139512903135	0.9999999995582218
R._leptomera_06.NZ.HB.POR.12	M._clamitans_03.NZ.MK.STH.02	M._campbelli_01.NZ.TO.MAN.04	M._iolanthe_02.NZ.TO.TAS.03	6183	3979	-0.2168864396772289	-21.86361619331561	1.0
R._leptomera_06.NZ.HB.POR.12	M._clamitans_03.NZ.MK.STH.02	M._campbelli_01.NZ.TO.MAN.04	M._iolanthe_02.NZ.WA.BUL.02	4590	4435	-0.017174515235457065	-1.6315789473684212	0.948615891904842
R._leptomera_06.NZ.HB.POR.12	M._clamitans_03.NZ.MK.STH.02	M._campbelli_02.NZ.OL.FRL.04	M._iolanthe_02.NZ.TO.TAS.03	5396	3612	-0.1980461811722913	-18.796658937464596	1.0
R._leptomera_06.NZ.HB.POR.12	M._clamitans_03.NZ.MK.STH.02	M._campbelli_02.NZ.OL.FRL.04	M._iolanthe_02.NZ.WA.BUL.02	3502	4099	0.0785422970661755	6.847609170251086	3.7547742692822794e-12	*
R._leptomera_06.NZ.HB.POR.12	M._clamitans_03.NZ.MK.STH.02	M._campbelli_04.NZ.MB.ISF.03	M._iolanthe_02.NZ.TO.TAS.03	5282	5871	0.05281090289608177	5.577241415412477	1.2218131839603075e-8	*
R._leptomera_06.NZ.HB.POR.12	M._clamitans_03.NZ.MK.STH.02	M._campbelli_04.NZ.MB.ISF.03	M._iolanthe_02.NZ.WA.BUL.02	3775	6455	0.2619745845552297	26.497016560511405	0.0	*
R._leptomera_06.NZ.HB.POR.12	M._clamitans_03.NZ.MK.STH.02	M._campbelli_06.NZ.SC.BOU.05	M._iolanthe_02.NZ.TO.TAS.03	5508	2010	-0.4652833200319234	-40.34304219405954	1.0
R._leptomera_06.NZ.HB.POR.12	M._clamitans_03.NZ.MK.STH.02	M._campbelli_06.NZ.SC.BOU.05	M._iolanthe_02.NZ.WA.BUL.02	3367	2064	-0.23991898361259437	-17.68090596228628	1.0
R._leptomera_06.NZ.HB.POR.12	M._clamitans_03.NZ.MK.STH.02	M._iolanthe_02.NZ.TO.TAS.03	M._campbelli_01.NZ.TO.MAN.04	3979	6183	0.2168864396772289	21.86361619331561	0.0	*
R._leptomera_06.NZ.HB.POR.12	M._clamitans_03.NZ.MK.STH.02	M._iolanthe_02.NZ.TO.TAS.03	M._campbelli_02.NZ.OL.FRL.04	3612	5396	0.1980461811722913	18.796658937464596	0.0	*
R._leptomera_06.NZ.HB.POR.12	M._clamitans_03.NZ.MK.STH.02	M._iolanthe_02.NZ.TO.TAS.03	M._campbelli_04.NZ.MB.ISF.03	5871	5282	-0.05281090289608177	-5.577241415412477	0.9999999877818682
R._leptomera_06.NZ.HB.POR.12	M._clamitans_03.NZ.MK.STH.02	M._iolanthe_02.NZ.TO.TAS.03	M._campbelli_06.NZ.SC.BOU.05	2010	5508	0.4652833200319234	40.34304219405954	0.0	*
R._leptomera_06.NZ.HB.POR.12	M._clamitans_03.NZ.MK.STH.02	M._iolanthe_02.NZ.WA.BUL.02	M._campbelli_01.NZ.TO.MAN.04	4435	4590	0.017174515235457065	1.6315789473684212	0.05138410809515803
R._leptomera_06.NZ.HB.POR.12	M._clamitans_03.NZ.MK.STH.02	M._iolanthe_02.NZ.WA.BUL.02	M._campbelli_02.NZ.OL.FRL.04	4099	3502	-0.0785422970661755	-6.847609170251086	0.9999999999962452
R._leptomera_06.NZ.HB.POR.12	M._clamitans_03.NZ.MK.STH.02	M._iolanthe_02.NZ.WA.BUL.02	M._campbelli_04.NZ.MB.ISF.03	6455	3775	-0.2619745845552297	-26.497016560511405	1.0
R._leptomera_06.NZ.HB.POR.12	M._clamitans_03.NZ.MK.STH.02	M._iolanthe_02.NZ.WA.BUL.02	M._campbelli_06.NZ.SC.BOU.05	2064	3367	0.23991898361259437	17.68090596228628	0.0	*
R._leptomera_06.NZ.HB.POR.12	M._clamitans_03.NZ.SC.HPS.03	M._campbelli_01.NZ.TO.MAN.04	M._iolanthe_02.NZ.TO.TAS.03	4187	2505	-0.2513448894202032	-20.561179538265353	1.0
R._leptomera_06.NZ.HB.POR.12	M._clamitans_03.NZ.SC.HPS.03	M._campbelli_01.NZ.TO.MAN.04	M._iolanthe_02.NZ.WA.BUL.02	4937	2917	-0.2571937866055513	-22.79323252509862	1.0
R._leptomera_06.NZ.HB.POR.12	M._clamitans_03.NZ.SC.HPS.03	M._campbelli_02.NZ.OL.FRL.04	M._iolanthe_02.NZ.TO.TAS.03	2047	2294	0.056899331951163326	3.748884499679517	8.881142951877585e-5	*
R._leptomera_06.NZ.HB.POR.12	M._clamitans_03.NZ.SC.HPS.03	M._campbelli_02.NZ.OL.FRL.04	M._iolanthe_02.NZ.WA.BUL.02	2199	2277	0.01742627345844504	1.1658684873341045	0.12183381082654976
R._leptomera_06.NZ.HB.POR.12	M._clamitans_03.NZ.SC.HPS.03	M._campbelli_04.NZ.MB.ISF.03	M._iolanthe_02.NZ.TO.TAS.03	3206	2745	-0.07746597210552848	-5.975936172738848	0.9999999988561372
R._leptomera_06.NZ.HB.POR.12	M._clamitans_03.NZ.SC.HPS.03	M._campbelli_04.NZ.MB.ISF.03	M._iolanthe_02.NZ.WA.BUL.02	3418	2594	-0.1370592149035263	-10.627172393468815	1.0
R._leptomera_06.NZ.HB.POR.12	M._clamitans_03.NZ.SC.HPS.03	M._campbelli_06.NZ.SC.BOU.05	M._iolanthe_02.NZ.TO.TAS.03	2210	2162	-0.010978956999085087	-0.7259407248226842	0.7660624453826569
R._leptomera_06.NZ.HB.POR.12	M._clamitans_03.NZ.SC.HPS.03	M._campbelli_06.NZ.SC.BOU.05	M._iolanthe_02.NZ.WA.BUL.02	2360	2052	-0.06980961015412511	-4.636955890179519	0.9999982321108546
R._leptomera_06.NZ.HB.POR.12	M._clamitans_03.NZ.SC.HPS.03	M._iolanthe_02.NZ.TO.TAS.03	M._campbelli_01.NZ.TO.MAN.04	2505	4187	0.2513448894202032	20.561179538265353	0.0	*
R._leptomera_06.NZ.HB.POR.12	M._clamitans_03.NZ.SC.HPS.03	M._iolanthe_02.NZ.TO.TAS.03	M._campbelli_02.NZ.OL.FRL.04	2294	2047	-0.056899331951163326	-3.748884499679517	0.9999111885704812
R._leptomera_06.NZ.HB.POR.12	M._clamitans_03.NZ.SC.HPS.03	M._iolanthe_02.NZ.TO.TAS.03	M._campbelli_04.NZ.MB.ISF.03	2745	3206	0.07746597210552848	5.975936172738848	1.1438627822712988e-9	*
R._leptomera_06.NZ.HB.POR.12	M._clamitans_03.NZ.SC.HPS.03	M._iolanthe_02.NZ.TO.TAS.03	M._campbelli_06.NZ.SC.BOU.05	2162	2210	0.010978956999085087	0.7259407248226842	0.2339375546173431
R._leptomera_06.NZ.HB.POR.12	M._clamitans_03.NZ.SC.HPS.03	M._iolanthe_02.NZ.WA.BUL.02	M._campbelli_01.NZ.TO.MAN.04	2917	4937	0.2571937866055513	22.79323252509862	0.0	*
R._leptomera_06.NZ.HB.POR.12	M._clamitans_03.NZ.SC.HPS.03	M._iolanthe_02.NZ.WA.BUL.02	M._campbelli_02.NZ.OL.FRL.04	2277	2199	-0.01742627345844504	-1.1658684873341045	0.8781661891734502
R._leptomera_06.NZ.HB.POR.12	M._clamitans_03.NZ.SC.HPS.03	M._iolanthe_02.NZ.WA.BUL.02	M._campbelli_04.NZ.MB.ISF.03	2594	3418	0.1370592149035263	10.627172393468815	0.0	*
R._leptomera_06.NZ.HB.POR.12	M._clamitans_03.NZ.SC.HPS.03	M._iolanthe_02.NZ.WA.BUL.02	M._campbelli_06.NZ.SC.BOU.05	2052	2360	0.06980961015412511	4.636955890179519	1.7678891454098178e-6	*
R._leptomera_06.NZ.HB.POR.12	M._myersi_02.NZ.WN.ORO.03	M._iolanthe_02.NZ.TO.TAS.03	M._campbelli_01.NZ.TO.MAN.04	1881	4726	0.4306039049492962	35.000972980486516	0.0	*
R._leptomera_06.NZ.HB.POR.12	M._myersi_02.NZ.WN.ORO.03	M._iolanthe_02.NZ.TO.TAS.03	M._campbelli_02.NZ.OL.FRL.04	2262	2725	0.09284138760778023	6.556337579960496	2.7572610861170688e-11	*
R._leptomera_06.NZ.HB.POR.12	M._myersi_02.NZ.WN.ORO.03	M._iolanthe_02.NZ.TO.TAS.03	M._campbelli_04.NZ.MB.ISF.03	2889	3661	0.11786259541984732	9.538863856042926	0.0	*
R._leptomera_06.NZ.HB.POR.12	M._myersi_02.NZ.WN.ORO.03	M._iolanthe_02.NZ.TO.TAS.03	M._campbelli_06.NZ.SC.BOU.05	2549	2530	-0.003740893876747391	-0.2666026700132623	0.6051124501742355
R._leptomera_06.NZ.HB.POR.12	M._myersi_02.NZ.WN.ORO.03	M._iolanthe_02.NZ.WA.BUL.02	M._campbelli_01.NZ.TO.MAN.04	1951	6239	0.5235653235653236	47.38193862061902	0.0	*
R._leptomera_06.NZ.HB.POR.12	M._myersi_02.NZ.WN.ORO.03	M._iolanthe_02.NZ.WA.BUL.02	M._campbelli_02.NZ.OL.FRL.04	2459	4134	0.25405733353556803	20.628767138927046	0.0	*
R._leptomera_06.NZ.HB.POR.12	M._myersi_02.NZ.WN.ORO.03	M._iolanthe_02.NZ.WA.BUL.02	M._campbelli_04.NZ.MB.ISF.03	3029	5190	0.2629273634262076	23.83665312840783	0.0	*
R._leptomera_06.NZ.HB.POR.12	M._myersi_02.NZ.WN.ORO.03	M._iolanthe_02.NZ.WA.BUL.02	M._campbelli_06.NZ.SC.BOU.05	1787	3377	0.30790085205267237	22.126056014657223	0.0	*
R._leptomera_06.NZ.HB.POR.12	M._hamiltoni_17.NZ.WA.THR.01	M._cassiope_01.NZ.TO.BRR.01	M._myersi_02.NZ.WN.ORO.03	1409	2806	0.331435349940688	21.517787615531972	0.0	*
R._leptomera_06.NZ.HB.POR.12	M._hamiltoni_02.NZ.BR.MRV.02	M._cassiope_01.NZ.TO.BRR.01	M._myersi_02.NZ.WN.ORO.03	2161	3248	0.20096136069513773	14.779884947983009	0.0	*
R._leptomera_06.NZ.HB.POR.12	M._hamiltoni_17.NZ.WA.THR.01	M._cassiope_14.NZ.NN.STE.04	M._myersi_02.NZ.WN.ORO.03	2549	2785	0.044244469441319836	3.231361135520368	0.0006160108589400304	*
R._leptomera_06.NZ.HB.POR.12	M._hamiltoni_02.NZ.BR.MRV.02	M._cassiope_14.NZ.NN.STE.04	M._myersi_02.NZ.WN.ORO.03	2698	3032	0.058289703315881326	4.412341884702993	5.112923476602305e-6	*
R._leptomera_06.NZ.HB.POR.12	M._hamiltoni_02.NZ.BR.MRV.02	M._myersi_02.NZ.WN.ORO.03	M._phaeoptera_02.NZ.CO.AWT.13	1777	2269	0.12160158180919427	7.734854765936047	5.218048215738236e-15	*
R._leptomera_06.NZ.HB.POR.12	M._hamiltoni_02.NZ.BR.MRV.02	M._myersi_02.NZ.WN.ORO.03	M._phaeoptera_03.NZ.MK.RHS.02	3112	3180	0.01080737444373808	0.8572639396208087	0.19564951638412464
R._leptomera_06.NZ.HB.POR.12	M._hamiltoni_17.NZ.WA.THR.01	M._myersi_02.NZ.WN.ORO.03	M._phaeoptera_02.NZ.CO.AWT.13	1538	1951	0.11837202636858699	6.991970172292387	1.3552492461599286e-12	*
R._leptomera_06.NZ.HB.POR.12	M._hamiltoni_17.NZ.WA.THR.01	M._myersi_02.NZ.WN.ORO.03	M._phaeoptera_03.NZ.MK.RHS.02	1560	3397	0.3705870486181158	26.091539017686916	0.0	*
R._leptomera_06.NZ.HB.POR.12	M._hamiltoni_02.NZ.BR.MRV.02	M._lindsayi_02.NZ.NC.NCH.01	M._phaeoptera_02.NZ.CO.AWT.13	3161	3489	0.04932330827067669	4.022194067021376	2.882925982361506e-5	*
R._leptomera_06.NZ.HB.POR.12	M._hamiltoni_02.NZ.BR.MRV.02	M._lindsayi_02.NZ.NC.NCH.01	M._phaeoptera_03.NZ.MK.RHS.02	4546	4247	-0.034004321619470035	-3.18861916261907	0.9992852296185143
R._leptomera_06.NZ.HB.POR.12	M._hamiltoni_02.NZ.BR.MRV.02	M._lindsayi_06.NZ.KA.CAM.04	M._phaeoptera_02.NZ.CO.AWT.13	1665	2923	0.27419354838709675	18.57243882399314	0.0	*
R._leptomera_06.NZ.HB.POR.12	M._hamiltoni_02.NZ.BR.MRV.02	M._lindsayi_06.NZ.KA.CAM.04	M._phaeoptera_03.NZ.MK.RHS.02	3472	4054	0.07733191602444858	6.708738713516057	9.815703805315934e-12	*
R._leptomera_06.NZ.HB.POR.12	M._hamiltoni_17.NZ.WA.THR.01	M._lindsayi_02.NZ.NC.NCH.01	M._phaeoptera_02.NZ.CO.AWT.13	2867	1699	-0.2558037669732808	-17.285219114167806	1.0
R._leptomera_06.NZ.HB.POR.12	M._hamiltoni_17.NZ.WA.THR.01	M._lindsayi_02.NZ.NC.NCH.01	M._phaeoptera_03.NZ.MK.RHS.02	2738	3027	0.05013009540329575	3.806257685910463	7.054269358153231e-5	*
R._leptomera_06.NZ.HB.POR.12	M._hamiltoni_17.NZ.WA.THR.01	M._lindsayi_06.NZ.KA.CAM.04	M._phaeoptera_02.NZ.CO.AWT.13	1611	2094	0.13036437246963561	7.935111335251321	9.992007221626409e-16	*
R._leptomera_06.NZ.HB.POR.12	M._hamiltoni_17.NZ.WA.THR.01	M._lindsayi_06.NZ.KA.CAM.04	M._phaeoptera_03.NZ.MK.RHS.02	1655	3527	0.36125048243921265	26.00501688379006	0.0	*
R._leptomera_06.NZ.HB.POR.12	M._phaeoptera_03.NZ.MK.RHS.02	M._mangu_awakino_17.NZ.CO.AWC.03	M._mangu_mangu_10.NZ.MC.HTL.01	1285	1532	0.08768193113241037	4.653755149307424	1.6297191420822088e-6	*
R._leptomera_06.NZ.HB.POR.12	M._phaeoptera_03.NZ.MK.RHS.02	M._mangu_awakino_17.NZ.CO.AWC.03	M._mangu_mangu_10.NZ.MC.HUT.06	2044	2408	0.08176100628930817	5.455364908904643	2.4436187739951265e-8	*
R._leptomera_06.NZ.HB.POR.12	M._phaeoptera_02.NZ.CO.AWT.13	M._mangu_awakino_17.NZ.CO.AWC.03	M._mangu_mangu_10.NZ.MC.HTL.01	1608	2368	0.19114688128772636	12.052868114215473	0.0	*
R._leptomera_06.NZ.HB.POR.12	M._phaeoptera_02.NZ.CO.AWT.13	M._mangu_awakino_17.NZ.CO.AWC.03	M._mangu_mangu_10.NZ.MC.HUT.06	2189	2628	0.09113556155283371	6.325228179417246	1.264293114644488e-10	*
R._leptomera_06.NZ.HB.POR.12	M._clamitans_02.NZ.CO.AWT.14	M._cassiomelans_12.NZ.MC.HUT.01	M._oromelaena_02.NZ.MK.LTM.30	1187	4513	0.5835087719298245	44.05394619598336	0.0	*
R._leptomera_06.NZ.HB.POR.12	M._clamitans_03.NZ.SC.HPS.03	M._cassiomelans_12.NZ.MC.HUT.01	M._oromelaena_02.NZ.MK.LTM.30	1375	3410	0.42528735632183906	29.418697627783295	0.0	*
R._leptomera_06.NZ.HB.POR.12	M._clamitans_03.NZ.MK.STH.02	M._cassiomelans_12.NZ.MC.HUT.01	M._oromelaena_02.NZ.MK.LTM.30	4375	2724	-0.23256796731934076	-19.595145165173737	1.0
R._leptomera_06.NZ.HB.POR.12	M._clamitans_03.NZ.MK.STH.02	M._cassiomelans_12.NZ.MC.HUT.01	M._oromelaena_02.NZ.NC.TBS.01	1010	2310	0.39156626506024095	22.561829371270253	0.0	*
R._leptomera_06.NZ.HB.POR.12	M._clamitans_03.NZ.SC.HPS.03	M._cassiomelans_12.NZ.MC.HUT.01	M._oromelaena_02.NZ.NC.TBS.01	1112	1583	0.17476808905380334	9.072803863433915	0.0	*
R._leptomera_06.NZ.HB.POR.12	M._clamitans_02.NZ.CO.AWT.14	M._cassiomelans_12.NZ.MC.HUT.01	M._oromelaena_02.NZ.NC.TBS.01	757	2199	0.4878213802435724	26.522413734636437	0.0	*
R._leptomera_06.NZ.HB.POR.12	M._clamitans_02.NZ.CO.AWT.14	M._cassiomelans_12.NZ.MC.HUT.03	M._oromelaena_02.NZ.MK.LTM.30	1826	2861	0.22082355451248134	15.117948899252774	0.0	*
R._leptomera_06.NZ.HB.POR.12	M._clamitans_03.NZ.SC.HPS.03	M._cassiomelans_12.NZ.MC.HUT.03	M._oromelaena_02.NZ.MK.LTM.30	2407	3098	0.12552225249772933	9.313209783738953	0.0	*
R._leptomera_06.NZ.HB.POR.12	M._clamitans_03.NZ.MK.STH.02	M._cassiomelans_12.NZ.MC.HUT.03	M._oromelaena_02.NZ.MK.LTM.30	5147	2748	-0.303863204559848	-26.999404210816863	1.0
R._leptomera_06.NZ.HB.POR.12	M._clamitans_03.NZ.MK.STH.02	M._cassiomelans_12.NZ.MC.HUT.03	M._oromelaena_02.NZ.NC.TBS.01	2032	2491	0.10148131770948486	6.824948705203106	4.39781544514517e-12	*
R._leptomera_06.NZ.HB.POR.12	M._clamitans_03.NZ.SC.HPS.03	M._cassiomelans_12.NZ.MC.HUT.03	M._oromelaena_02.NZ.NC.TBS.01	2784	2033	-0.1559061656632759	-10.820606748843625	1.0
R._leptomera_06.NZ.HB.POR.12	M._clamitans_02.NZ.CO.AWT.14	M._cassiomelans_12.NZ.MC.HUT.03	M._oromelaena_02.NZ.NC.TBS.01	2980	2254	-0.13870844478410393	-10.035055102651876	1.0
